# Ectomycorrhizal symbiosis evolved independently and by convergent gene duplication in rosid lineages

**DOI:** 10.1101/2024.10.21.618687

**Authors:** Fabian van Beveren, Yvet Boele, Camille Puginier, Matheus Bianconi, Cyril Libourel, Maxime Bonhomme, Jean Keller, Pierre-Marc Delaux

**Affiliations:** Laboratoire de Recherche en Sciences Végétales (LRSV), Université de Toulouse, CNRS, UPS, INP, Toulouse, 31320, Castanet-Tolosan, France; Laboratory of Cell and Developmental Biology, Wageningen University, Droevendaalsesteeg 1, 6708 PB Wageningen, the Netherlands; Department of Terrestrial Ecology, Netherlands Institute of Ecology (NIOO-KNAW), Droevendaalsesteeg 10, 6708 PB Wageningen, the Netherlands

## Abstract

Many land plants rely on mutualistic symbiotic associations to thrive, starting with their common ancestor associating with arbuscular mycorrhizal (AM) fungi. Similar to AM symbiosis, multiple other intracellular symbiotic interactions have evolved in a variety of land plants. Ectomycorrhizal (ECM) symbiosis contrasts with these relationships as there is no intracellular accommodation of the symbiont inside the plant cell, but only intercellular colonization. This symbiotic relationship is common in a variety of seed plants, mostly trees and shrubs such as pines, willows and oaks.

Although it is known which plant lineages are involved in ECM symbiosis, there has been little investigation into the evolutionary origin of ECM symbiosis in these lineages. Furthermore, the genetic innovations and transcriptomic response related to this symbiosis have been studied largely in a genus or species-specific context, which hinders the study of their evolutionary origins. In this study, we reconstruct the origin of ECM in the rosid clade, showing at least 16 independent origins, resulting in the 17 known extant ECM rosid lineages. Moreover, comparative genomics of these lineages highlight genes involved in cell wall remodeling which underwent duplications in a convergent manner across ectomycorrhizal lineages.
