## Supplementary Table S1-S4 for "Ectomycorrhizal symbiosis evolved independently and by convergent gene duplication in rosid lineages"

### Sheet: S1 - Genome details
Supplementary table S1. Genome statistics and sources of all included species. Status of ectomyrrohizal (ECM) arbuscular (AMS) and root nodulation (RNS) is shown based on literature. The BUSCO score for completeness is shown based on the genomes.
species code	species name	order	family	source	ECM	AMS	RNS	genome busco score
Acamel	Acacia melanoxylon	Fabales	Fabaceae	10.1093/jhered/esab010	yes	yes	yes	98.9
Alnglu	Alnus glutinosa	Fagales	Betulaceae	10.1126/science.aat1743	yes	unclear	yes	83.5
Ambtri	Amborella trichopoda	Amborellales	Amborellaceae	10.1126/science.1241089	no	yes	no	99
Aqucoe	Aquilegia coerulea	Ranunculales	Ranunculaceae	10.7554/eLife.36426	no	yes	no	98.1
Aratha	Arabidopsis thaliana	Brassicales	Brassicaceae	10.1093/nar/gkr1090	no	no	no	99.8
Begfuc	Begonia fuchsioides	Cucurbitales	Begoniaceae	10.1126/science.aat1743	no	yes	no	99.3
Betpen	Betula pendula	Fagales	Betulaceae	10.1038/ng.3862	yes	no	no	88.7
Betvul	Beta vulgaris	Caryophyllales	Amaranthaceae	10.1111/2020.09.15.298315	no	no	no	97.9
Budalt	Buddleja alternifolia	Lamiales	Scrophulariaceae	10.1111/nph.17637	no	yes	no	100
Carfan	Carpinus fangiana	Fagales	Betulaceae	10.1038/s41597-020-0370-5	yes	no	no	99
Cascun	Casuarina cunninghamiana	Fagales	Casuarinaceae	10.1111/tpj.16201	yes	yes	yes	99.5
Casequ	Casuarina equisetifolia	Fagales	Casuarinaceae	10.1111/tpj.16201	yes	yes	yes	99.6
Casgla	Casuarina glauca	Fagales	Casuarinaceae	10.1111/tpj.16201	yes	yes	yes	99.6
Castib	Castanopsis tibetana	Fagales	Fagaceae	10.1111/1755-0998.13539	yes	unclear	yes	94.6
Cercan	Cercis canadensis	Fabales	Fabaceae	10.1126/science.aat1743	no	yes	no	99.8
Chafas	Chamaecrista fasciculata	Fabales	Fabaceae	10.1126/science.aat1743	no	yes	yes	98.8
Chequi	Chenopodium quinoa	Caryophyllales	Chenopodiaceae	10.1038/nature21370	no	no	no	99.5
Citcle	Citrus clementina	Sapindales	Rutaceae	10.1038/nbt.2906	no	yes	no	99.5
Corave	Corylus avellana	Fagales	Betulaceae	10.1111/tpj.15099	yes	yes	no	97.9
Corhet	Corylus heterophylla	Fagales	Betulaceae	10.1093/gigascience/giab027	yes	yes	no	93.4
Cucsat	Cucumis sativus PI183967	Cucurbitales	Cucurbitaceae	10.1016/j.molp.2017.09.003	no	yes	no	100
Datglo	Datisca glomerata	Cucurbitales	Datiscaceae	10.1126/science.aat1743	no	yes	yes	99.3
Daucar	Daucus carota	Apiales	Apiaceae	10.1038/ng.3565	no	yes	no	99.3
Eucgra	Eucalyptus grandis	Myrtales	Myrtaceae	10.1101/gr.277999.123	yes	yes	no	98.8
Eucpau	Eucalyptus pauciflora	Myrtales	Myrtaceae	10.1093/gigascience/giz160	yes	unclear	no	99.8
Eurfer	Euryale ferox	Nymphaeales	Nymphaeaceae	10.1038/s41477-020-0594-6	no	no	no	98.1
Fagsyl	Fagus sylvatica	Fagales	Fagaceae	10.1093/gigascience/giy063	yes	no	no	98.6
Faialb	Faidherbia albida	Fabales	Fabaceae	10.1093/gigascience/giy152	no	yes	yes	98.8
Fraexc	Fraxinus excelsior	Lamiales	Oleaceae	10.1038/nature20786	no	yes	no	97.2
Fraves	Fragaria vesca	Rosales	Rosaceae	10.1093/gigascience/gix124	no	yes	no	98.3
Helann	Helianthus annuus	Asterales	Asteraceae	10.1038/nature22380	no	yes	no	97.6
Jugreg	Juglans regia	Fagales	Juglandaceae	10.1111/tpj.13207	yes	yes	no	100
Lupalb	Lupinus albus	Fabales	Fabaceae	10.1038/s41467-019-14197-9	no	no	yes	99.1
Manesc	Manihot esculenta	Malpighiales	Euphorbiaceae	10.1038/nbt.3535	no	yes	no	99.1
Medtru	Medicago truncatula	Fabales	Fabaceae	10.1038/s41477-018-0286-7	no	yes	yes	99.6
Morole	Moringa oleifera	Brassicales	Moringaceae	10.1093/gigascience/giy152	no	yes	no	91.6
Morrub	Morella rubra	Fagales	Myricaceae	10.1111/pbi.12985	no	unclear	yes	92.2
Musacu	Musa acuminata	Zingiberales	Zingiberaceae	10.1093/database/bat035	no	yes	no	97.9
Nelnuc	Nelumbo nucifera	Proteales	Nelumbonaceae	10.1186/gb-2013-14-5-r41	no	no	no	98.3
Nisbra	Nissolia brasiliensis	Fabales	Fabaceae	submitted to NCBI	no	yes	no	99.5
Nymcol	Nymphea colarata	Nymphaeales	Nymphaeaceae	10.1038/s41586-019-1852-5	no	no	no	98.3
Orysat	Oryza sativa	Poales	Poaceae	10.1093/nar/gkl976	no	yes	no	99.5
Parand	Parasponia andersonii	Rosales	Cannabaceae	10.1073/pnas.1721395115	no	yes	yes	99.3
Petaxi	Petunia axillaris	Solanales	Solanaceae	10.1038/nplants.2016.74	no	yes	no	99.5
Phaequ	Phalaenopsis equestris	Asparagales	Orchidaceae	10.1038/nature23897	no	no	no	91.2
Popdel	Populus deltoides	Malpighiales	Salicaceae	10.1093/jhered/esab010	yes	yes	no	99.6
Popsim	Populus simonii	Malpighiales	Salicaceae	10.1534/g3.119.400913	yes	yes	no	99.6
Poptre	Populus tremula	Malpighiales	Salicaceae	10.1101/805614	yes	yes	no	99
Poptri	Populus trichocarpa	Malpighiales	Salicaceae	10.1126/science.1128691	yes	yes	no	99.3
Pruper	Prunus persica	Rosales	Rosaceae	10.1038/ng.2586	no	yes	no	99.3
Quemon	Quercus mongolica	Fagales	Fagaceae	10.1111/1755-0998.13616	yes	unclear	no	96.5
Querob	Quercus robur	Fagales	Fagaceae	10.1111/1755-0998.12425	yes	no	no	95.3
Quesub	Quercus suber	Fagales	Fagaceae	10.1093/gigascience/giab027	yes	yes	no	96
Riccom	Ricinus communis	Malpighiales	Euphorbiaceae	10.1038/nbt.1674	no	yes	no	99
Salbra	Salix brachista	Malpighiales	Salicaceae	10.1038/s41467-019-13128-y	yes	unclear	no	99.1
Saldun	Salix dunnii	Malpighiales	Salicaceae	10.1111/1755-0998.13362	yes	unclear	no	99
Salsuc	Salix suchowensis	Malpighiales	Salicaceae	10.1038/s41438-020-0268-6	yes	unclear	no	99.6
Sholep	Shorea leprosula	Malvales	Dipterocarpaceae	10.1038/s42003-021-02682-1	yes	unclear	no	97.4
Sollyc	Solanum lycopersicum	Solanales	Solanaceae	10.1038/nature11119	no	yes	no	99.1
Spiole	Spinacia oleracea	Caryophyllales	Amaranthaceae	bvseq.molgen.mpg.de	no	no	no	96.5
Spipol	Spirodela polyrhiza	Alismatales	Araceae	10.1038/ncomms4311	no	no	no	92.7
Thecac	Theobrama cacao	Malvales	Malvaceae	10.1186/gb-2013-14-6-r53	no	yes	no	98.9
Zosmar	Zostera marina	Alismatales	Zosteraceae	10.1038/nature16548	no	no	no	97.7

### Sheet: S2 - Duplication per taxonomic 
Supplementary table S2. Number of duplications for 10 different taxonomic groups are shown for the nine clades of genes frequently duplicated in ECM lineages, and less so in non-ECM lineages.
Name	MRP-like ABC	Aspartyl protease	NDR-like	Isoprenoid synthase	pectinesterase inhib. 24	Cellulase / GH5	MoO transporter	Ring-type zinc-finger	pectin lyase
Orthogroup	OG0000585	OG0000587	OG0000696	OG0001108	OG0001795	OG0002218	OG0002633	OG0002835	OG0003148
Rosids	0	0	0	0	0	0	0	0	0
Eucalyptus	5	6	2	1	3	1	1	0	0
Shorea	9	9	3	3	5	5	1	3	1
Theobroma	2	2	0	1	0	0	0	0	0
Euphorbiaceae	0	1	0	0	0	1	0	0	0
Salicaceae	2	4	1	3	2	1	1	2	1
Fabales	2	1	0	0	0	4	1	0	0
Acacia	4	5	1	2	1	1	1	0	1
Rosales	0	0	1	0	0	0	0	0	0
Cucurbitales	0	0	0	0	0	2	0	1	0
Fagales	2	1	1	2	1	1	1	1	0

### Sheet: S3 - Data used for RbcL+MatK ph
Supplementary table S3. Sources of the MatK and RbcL protein sequences. For most species, the plastid genome is used from which the protein sequences are extracted, for the exceptions in RbcL and MatK acessions are instead listed from uniprot. For two species, no RbcL sequence was available and only a MatK sequence was used.
species	family	order	ecm status	plastid accession (ncbi genbank)	represented in orthofinder	RbcL accession (uniprot)	MatK acession (uniprot)
Amborella trichopoda	Amborellaceae	Amborellales	0	NC_005086.1	yes
Euryale ferox	Nymphaeaceae	Nymphaeales	0	NC_037719.1	yes
Nymphea colarata	Nymphaeaceae	Nymphaeales	0	NC_057562.1	yes
Spirodela polyrhiza	Araceae	Alismatales	0	NC_015891.1	yes
Zostera marina	Zosteraceae	Alismatales	0	NC_036014.1	yes
Phalaenopsis equestris	Orchidaceae	Asparagales	0	NC_017609.1	yes
Musa acuminata	Zingiberaceae	Zingiberales	0	NC_065468.1	yes
Oryza sativa	Poaceae	Poales	0	NC_001320.1	yes
Aquilegia coerulea	Ranunculaceae	Ranunculales	0	NC_041528.1	yes
Nelumbo nucifera	Nelumbonaceae	Proteales	0	NC_025339.1	yes
Beta vulgaris	Amaranthaceae	Caryophyllales	0	ON641300.1	yes
Chenopodium quinoa	Chenopodiaceae	Caryophyllales	0	NC_034950.1	yes
Spinacia oleracea	Amaranthaceae	Caryophyllales	0	NC_002202.1	yes
Daucus carota	Apiaceae	Apiales	0	NC_008325.1	yes
Helianthus annuus	Asteraceae	Asterales	0	NC_007977.1	yes
Buddleja alternifolia	Scrophulariaceae	Lamiales	0	NC_057238.1	yes
Fraxinus excelsior	Oleaceae	Lamiales	0	NC_037446.1	yes
Petunia axillaris	Solanaceae	Solanales	0		yes	I3NTM6	Q70D07
Solanum lycopersicum	Solanaceae	Solanales	0	NC_007898.3	yes
Eucalyptus grandis	Myrtaceae	Myrtales	1	NC_014570.1	yes
Eucalyptus pauciflora	Myrtaceae	Myrtales	1	NC_039597.1	yes
Citrus clementina	Rutaceae	Sapindales	0	NC_059803.1	yes
Arabidopsis thaliana	Brassicaceae	Brassicales	0	NC_000932.1	yes
Moringa oleifera	Moringaceae	Brassicales	0	NC_041432.1	yes
Shorea leprosula	Dipterocarpaceae	Malvales	1		yes	A0A8F7KX61	A0A8F7KV76
Theobroma cacao	Malvaceae	Malvales	0	NC_014676.2	yes
Manihot esculenta	Euphorbiaceae	Malpighiales	0	NC_010433.1	yes
Ricinus communis	Euphorbiaceae	Malpighiales	0	NC_016736.1	yes
Salix dunnii	Salicaceae	Malpighiales	1	NC_058985.1	yes
Salix brachista	Salicaceae	Malpighiales	1	NC_058984.1	yes
Salix suchowensis	Salicaceae	Malpighiales	1	NC_026462.1	yes
Populus tremula	Salicaceae	Malpighiales	1	NC_027425.1	yes
Populus simonii	Salicaceae	Malpighiales	1	NC_037418.1	yes
Populus deltoides	Salicaceae	Malpighiales	1	NC_040929.1	yes
Populus trichocarpa	Salicaceae	Malpighiales	1	NC_009143.1	yes
Cercis canadensis	Fabaceae	Fabales	0	NC_046396.1	yes
Chamaecrista fasciculata	Fabaceae	Fabales	0		yes	A0A0K0LUR5	Q5YJU7
Acacia melanoxylon	Fabaceae	Fabales	1		yes	G0WXR1	G0X076
Faidherbia albida	Fabaceae	Fabales	0	NC_035347.1	yes
Lupinus albus	Fabaceae	Fabales	0	NC_026681.1	yes
Medicago truncatula	Fabaceae	Fabales	0	NC_003119.8	yes
Zornia diphylla	Fabaceae	Fabales	0	NC_047401.1	yes (as Nissolia brasiliensis)
Parasponia andersonii	Cannabaceae	Rosales	0	KY931663.1	yes
Fragaria vesca	Rosaceae	Rosales	0	NC_015206.1	yes
Prunus persica	Rosaceae	Rosales	0	NC_014697.1	yes
Cucumis sativus PI183967	Cucurbitaceae	Cucurbitales	0	NC_007144.1	yes
Begonia dipetala	Begoniaceae	Cucurbitales	0	NC_070315.1	yes (as B. fuchsioides)
Datisca glomerata	Datiscaceae	Cucurbitales	0		yes	A0A3S8TL11	Q29S77
Fagus sylvatica	Fagaceae	Fagales	1	NC_041437.1	yes
Castanopsis tibetana	Fagaceae	Fagales	1	NC_065324.1	yes
Quercus suber	Fagaceae	Fagales	1		yes	Q75VC2	Q75VA5
Quercus mongolica	Fagaceae	Fagales	1	NC_049877.1	yes
Quercus robur	Fagaceae	Fagales	1	NC_046388.1	yes
Juglans regia	Juglandaceae	Fagales	0	NC_028617.1	yes
Morella rubra	Myricaceae	Fagales	0	NC_035006.1	yes
Casuarina equisetifolia	Casuarinaceae	Fagales	1	MZ032230.1	yes
Casuarina cunninghamiana	Casuarinaceae	Fagales	1	NC_058688.1	yes
Casuarina glauca	Casuarinaceae	Fagales	1	NC_042681.1	yes
Alnus glutinosa	Betulaceae	Fagales	1	NC_039930.1	yes
Betula pendula	Betulaceae	Fagales	1	MG966529.2	yes
Carpinus fangiana	Betulaceae	Fagales	1	NC_039936.1	yes
Corylus avellana	Betulaceae	Fagales	1	NC_031855.1	yes
Corylus heterophylla	Betulaceae	Fagales	1	NC_031856.1	yes
Acacia jibberdingensis	Fabaceae	Fabales	1	LN885279.1	no
Acacia scalena	Fabaceae	Fabales	1	LN885311.1	no
Vachellia nilotica	Fabaceae	Fabales	0	NC_046892.1	no
Aldina latifolia	Fabaceae	Fabales	1		no	O20361	J9U8V8
Andira humilis	Fabaceae	Fabales	0	NC_067518.1	no
Hymenolobium janeirense	Fabaceae	Fabales	0	MW628940.1	no
Mirbelia oxylobioides	Fabaceae	Fabales	1	NC_047371.1	no
Platylobium obtusangulum	Fabaceae	Fabales	1	NC_045516.1	no
Goodia macrocarpa	Fabaceae	Fabales	0	NC_047331.1	no
Xanthostemon chrysanthus	Myrtaceae	Myrtales	1	NC_080867.1	no
Melaleuca leucadendra	Myrtaceae	Myrtales	1	NC_053326.1	no
Backhousia citriodora	Myrtaceae	Myrtales	1	NC_069818.1	no
Callistemon rigidus	Myrtaceae	Myrtales	1	MN794317.1	no
Tristaniopsis laurina	Myrtaceae	Myrtales	1		no	A0A0G2SN71	Q9TKD2
Rhodomyrtus tomentosa	Myrtaceae	Myrtales	0	NC_043848.1	no
Campomanesia xanthocarpa	Myrtaceae	Myrtales	0	KY392760.1	no
Pimenta dioica	Myrtaceae	Myrtales	0	NC_034684.1	no
Psidium guajava	Myrtaceae	Myrtales	0	KY635879.1	no
Myrtus communis	Myrtaceae	Myrtales	0	NC_066006.1	no
Leptosperum scoparium	Myrtaceae	Myrtales	1		no	G0WYU6	B0B244
Kunzea ericoides	Myrtaceae	Myrtales	1		no	A0A125RYT8	Q9TKB8
Helianthemum songaricum	Cistaceae	Malvales	1	MK776534.1	no
Dipterocarpus littoralis	Dipterocarpaceae	Malvales	1	NC_081465.1	no
Grielum grandiflorum	Neuradaceae	Malvales	0	MN313430.1	no
Tilia cordata	Malvaceae	Malvales	1	NC_065062.1	no
Heritiera angustata	Malvaceae	Malvales	0	NC_037784.1	no
Uapaca guineensis	Phyllanthaceae	Malpighiales	1		no	Q4VMJ1	Q4VMU4
Bischofia polycarpa	Phyllanthaceae	Malpighiales	0	MZ826267.1	no
Poranthera huegelii and P. Corymbosa	Phyllanthaceae	Malpighiales	1		no	Q5SCM0	Q56V75
Leptopus cordifolius	Phyllanthaceae	Malpighiales	0	NC_058615.1	no
Wielandia leandriana	Phyllanthaceae	Malpighiales	0		no	Q5SCR1	Q56V82
Bridelia tomentosa	Phyllanthaceae	Malpighiales	0	MW357611.1	no
Chosenia arbutifolia	Salicaceae	Malpighiales	1	NC_036718.1	no
Banara guianensis	Salicaceae	Malpighiales	0	NC_043896.1	no
Scolopia chinensis	Salicaceae	Malpighiales	0	MN078144.1	no
Ticodendron incognitum	Ticodendraceae	Fagales	1		no	Q9MT32	Q9XPN4
Engelhardia fenzelii	Juglandaceae	Fagales	1	NC_053704.1	no
Oreomunnea mexicana	Juglandaceae	Fagales	1	NC_081986.1	no
Carya kweichowensis	Juglandaceae	Fagales	1	NC_040864.1	no
Morella rubra	Myricaceae	Fagales	0	NC_035006.1	no
Comptonia peregrina	Myricaceae	Fagales	0		no	Q42674	A0A3G2LP46
Myrica gale	Myricaceae	Fagales	0		no	Q42916	Q7YJ48
Nothofagus solandri	Nothofagaceae	Fagales	1		no	Q5C9N1	Q9XPN5
Allocasuarina littoralis	Casuarinaceae	Fagales	1		no	Q8SLB8	Q7YJA2
Spyridium polycephalum	Rhamnaceae	Rosales	1	NC_064092.1	no
Cryptandra amara	Rhamnaceae	Rosales	1	NC_064073.1	no
Discaria nitida	Rhamnaceae	Rosales	0	MW148942.1	no
Phylica pubescens	Rhamnaceae	Rosales	0	NC_082208.1	no
Ziziphus jujuba	Rhamnaceae	Rosales	0	NC_083084.1	no
Rhamnus leptacantha	Rhamnaceae	Rosales	0	NC_082339.1	no
Dryas octopetala	Rosaceae	Rosales	1	NC_073102.1	no
Cercocarpus montanus	Rosaceae	Rosales	1	KY420024.1	no
Adenostoma fasciculatum	Rosaceae	Rosales	1	KY387915.1	no
Afzelia quanzensis	Detarioideae	Fabales	1	NC_047329.1	no
Intsia bijuga	Detarioideae	Fabales	1	NC_047336.1	no
Brachystegia eurycoma	Detarioideae	Fabales	1	NC_059743.1	no
Gilbertiodendron dewevrei	Detarioideae	Fabales	1	MZ274099.1	no
Julbernardia globiflora	Detarioideae	Fabales	1	NC_047325.1	no
Crudia harmsiana	Detarioideae	Fabales	0	NC_036743.1	no
Cryptosepalum pellegrinianum	Detarioideae	Fabales	1		no	NA	A0A1V0G1I1
Paramacrolobium coeruleum	Detarioideae	Fabales	1		no	NA	B3TPI2
Dicymbe uaiparuensis and D. Corymbosa	Detarioideae	Fabales	1		no	A0A1D8DFI4	G3K722
Saraca indica	Detarioideae	Fabales	0	MN709813.1	no
Schotia afra	Detarioideae	Fabales	0	NC_047328.1	no
Macrolobium huberianum	Detarioideae	Fabales	0	NC_047358.1	no
Cynometra ramiflora	Detarioideae	Fabales	0	NC_047332.1	no
Maniltoa lenticellata	Detarioideae	Fabales	0	NC_047333.1	no
Amherstia nobilis	Detarioideae	Fabales	0	NC_047327.1	no
Casearia velutina	Salicaceae	Malpighiales	0	MN078141.1	no
Vochysia acuminata	Vochysiaceae	Myrtales	0	NC_043811.1	no

### Sheet: S4 - Ancestral state model test
Supplementary table S4. Results for the tested models for ancestral state reconstruction. The model with the best AICc score was used for interpretating origins of ECM symbiosis on rosids and is highlighted in green.
model	transform	q12 (transition rate ECM -> non-ECM)	q21 (transition rate non-ECM -> ECM)	lnL	method	k (# of parameters)	aic	aicc	a (rate parameter for EB model)	lambda	kappa	delta
ARD	kappa	0.0629141	0.208301	-56.2417	L-BFGS-B	3	118.483	118.703	NA	NA	0.073981	NA
ER	kappa	0.271572	0.271572	-58.3133	L-BFGS-B	2	120.627	120.736	NA	NA	0.195777	NA
ER	none	7.61337	7.61337	-62.645	Brent	1	127.29	127.326	NA	NA	NA	NA
ARD	none	12.7247	7.76109	-61.8324	L-BFGS-B	2	127.665	127.774	NA	NA	NA	NA
ER	EB	4.24997	4.24997	-62.4721	L-BFGS-B	2	128.944	129.053	4.48301	NA	NA	NA
ER	delta	7.83212	7.83212	-62.4745	L-BFGS-B	2	128.949	129.058	NA	NA	NA	1.40795
ER	lambda	7.61338	7.61338	-62.645	L-BFGS-B	2	129.29	129.399	NA	1	NA	NA
ARD	delta	16.1804	7.73005	-61.6465	L-BFGS-B	3	129.293	129.513	NA	NA	NA	1.70254
ARD	EB	6.49242	3.31378	-61.6864	subplex	3	129.373	129.593	5.88653	NA	NA	NA
ARD	lambda	12.7247	7.7611	-61.8324	L-BFGS-B	3	129.665	129.885	NA	1	NA	NA
ER	white	NA	NA	-77.7894	MLE	1	157.579	157.615	NA	NA	NA	NA
ARD	white	NA	NA	-77.7894	MLE	1	157.579	157.615	NA	NA	NA	NA
